# Leveraging fine-scale population structure reveals conservation in genetic effect sizes between human populations across a range of human phenotypes

**DOI:** 10.1101/2023.08.08.552281

**Authors:** Sile Hu, Lino A. F. Ferreira, Sinan Shi, Garrett Hellenthal, Jonathan Marchini, Daniel J. Lawson, Simon R. Myers

**Affiliations:** Department of Statistics, University of Oxford, Oxford, UK; Wellcome Centre for Human Genetics, University of Oxford, Oxford, UK; Human Genetics Centre of Excellence, Novo Nordisk Research Centre Oxford, Oxford, UK; Department of Genetics, Evolution and Environment, University College London, London, UK; UCL Genetics Institute, University College London, London, UK; Regeneron Genetic Center, Tarrytown, New York, USA; Department of Statistical Science, School of Mathematics, University of Bristol, Bristol, UK; MRC Integrative Epidemiology Unit, Population Health Sciences, Bristol Medical School, University of Bristol, Bristol, UK

## Abstract

An understanding of genetic differences between populations is essential for avoiding confounding in genome-wide association studies (GWAS) and understanding the evolution of human traits. Polygenic risk scores constructed in one group perform poorly in highly genetically-differentiated populations, for reasons which remain controversial. We developed a statistical ancestry inference pipeline able to decompose ancestry both within and between countries, and applied it to the UK Biobank data. This identifies fine-scale patterns of genetic relatedness not captured by standard and widely used principal components (PCs), and allows fine-scale population stratification correction that removes both false positive and false negative associations for traits with geographic correlations. We also develop and apply ANCHOR, an approach leveraging segments of distinct ancestries within individuals to estimate similarity in underlying causal effect sizes between groups, using an existing PGS. Applying ANCHOR to >8000 people of mixed African and European ancestry, we demonstrate that estimated causal effect sizes are highly similar across these ancestries for 26 of 29 quantitative molecular and non-molecular phenotypes (mean correlation 0.98 +/-0.08), providing evidence that gene-environment and gene-gene interactions do not play major roles in the poor prediction of European-ancestry PRS scores in African populations for these traits, contradicting previous findings. Instead our results provide optimism that shared causal mutations operate similarly in different groups, focussing the challenge of improving GWAS “portability” between groups on joint fine-mapping.
