## Supplementary material for "Leveraging fine-scale population structure reveals conservation in genetic effect sizes between human populations across a range of human phenotypes": Table S5

### Sheet: Correlation_29_traits_7_groups
	South Central England	Northumberland	Ireland	Poland	India	China	West Africa
Basal metabolic rate	0.987	0.987	0.986	0.984	0.98	0.977	0.966
Whole body water mass	0.984	0.985	0.985	0.983	0.979	0.973	0.961
Arm fat free mass (right)	0.986	0.986	0.986	0.984	0.982	0.977	0.965
DBP	0.983	0.982	0.982	0.979	0.977	0.97	0.962
WHRadjBMI	0.983	0.981	0.981	0.978	0.975	0.967	0.962
Hip circumference	0.989	0.988	0.987	0.986	0.981	0.977	0.969
BMI	0.98	0.98	0.978	0.977	0.973	0.965	0.951
Sitting Height	0.985	0.984	0.983	0.981	0.974	0.968	0.956
Standing Height	0.98	0.978	0.978	0.977	0.971	0.957	0.946
Waist circumference	0.981	0.98	0.977	0.977	0.97	0.968	0.955
SBP	0.982	0.983	0.983	0.98	0.979	0.974	0.964
Leg fat percentage (left)	0.966	0.967	0.967	0.967	0.955	0.946	0.927
FVC	0.978	0.976	0.976	0.973	0.97	0.962	0.945
FEV1	0.981	0.98	0.978	0.977	0.972	0.966	0.954
LDL	0.99	0.989	0.99	0.989	0.985	0.979	0.98
Cholesterol	0.989	0.989	0.989	0.987	0.985	0.98	0.978
Apolipoprotein A	0.988	0.988	0.988	0.988	0.984	0.979	0.972
Apolipoprotein B	0.993	0.991	0.992	0.991	0.987	0.983	0.983
Urate	0.989	0.989	0.989	0.987	0.984	0.977	0.972
HDL	0.987	0.987	0.987	0.987	0.983	0.976	0.97
IGF1	0.986	0.985	0.985	0.984	0.981	0.974	0.969
Calcium	0.981	0.983	0.982	0.981	0.979	0.973	0.966
Phosphate	0.984	0.985	0.984	0.983	0.979	0.972	0.969
HbA1c	0.988	0.988	0.988	0.987	0.981	0.979	0.975
Total protein	0.984	0.986	0.986	0.982	0.975	0.968	0.966
Cystatin C	0.987	0.988	0.988	0.985	0.982	0.978	0.974
Albumin	0.987	0.986	0.985	0.983	0.981	0.977	0.97
SHBG	0.988	0.988	0.989	0.988	0.986	0.981	0.977
Triglycerides	0.988	0.987	0.987	0.987	0.981	0.976	0.971
