## Supplementary material for "Leveraging fine-scale population structure reveals conservation in genetic effect sizes between human populations across a range of human phenotypes": Table S6

### Sheet: Mean phenotypes in 7 groups
	Waist circumference	Standing height	Leg fat percentage	Sitting height	BMI	Basal metabolic rate	Whole body water mass	Hip circumference	Arm fat free mass (right)	FVC	FEV1	Albumin	Apolipoprotein A	Apolipoprotein B	Calcium	Cholesterol	Cystatin C	HbA1c	HDL cholesterol	IGF1	LDL	Phosphate	SHBG	Total protein	Triglycerides	Urate	SBP	DBP	WHRadjBMI
South Central England	91.7981	169.233	31.8483	89.5331	27.7029	6755.04	39.8267	104.694	2.98502	3.69484	2.8099	45.1903	1.52147	1.03097	2.3812	5.68979	0.917128	36.5873	1.42222	21.4219	3.56826	1.15255	51.4497	72.197	1.80337	309.598	142.374	85.0854	0.00108139
Northumberland	91.0369	167.678	33.3579	89.0472	27.8833	6585.62	38.6688	103.941	2.87815	3.79409	2.82552	45.1801	1.54161	1.04788	2.38358	5.7689	0.918115	36.0464	1.44265	21.1065	3.615	1.15032	50.7205	72.5079	1.82103	311.326	143.872	85.815	-0.00121153
Ireland	90.466	167.694	32.1677	88.9679	27.4457	6546.53	38.503	102.752	2.85714	3.66954	2.77572	45.0424	1.53776	1.01985	2.37268	5.62542	0.902028	35.7307	1.45369	20.7359	3.49986	1.16534	52.9245	72.468	1.71212	313.127	139.449	83.1635	0.00652216
Poland	89.9264	168.53	32.2851	89.1512	27.5637	6694.45	39.3887	103.937	2.92042	3.81546	2.90232	45.2407	1.55705	1.0392	2.37342	5.77951	0.883617	36.0727	1.47924	22.001	3.60766	1.16018	52.8372	72.7444	1.73904	304.283	139.312	84.852	-0.0100294
India	92.817	164.757	31.4117	85.883	27.5722	6350.12	37.2684	102.15	2.7534	2.94077	2.26411	44.5439	1.39124	0.99668	2.36958	5.30257	0.972489	40.8879	1.24952	20.367	3.34322	1.19102	39.236	75.0623	1.98686	316.694	139.076	85.1175	0.0334825
China	80.3074	161.746	28.8903	87.2655	24.0935	5714.06	33.811	94.9002	2.38361	3.14201	2.44218	45.6435	1.56232	0.978232	2.35835	5.51653	0.815793	36.9545	1.47265	23.0807	3.39664	1.18418	50.2177	74.6975	1.73855	308.045	133.611	82.8825	-0.000107306
West Africa	92.9444	167.126	34.3249	85.879	29.6458	6821.32	39.8535	106.218	2.95326	2.98711	2.28621	44.5476	1.50727	0.960694	2.38451	5.23339	0.863302	39.6068	1.45148	22.8287	3.24986	1.1476	48.5465	75.8992	1.18445	310.553	143.332	87.9801	-0.0155388

### Sheet: Mean PGS(AC) in 7 groups
	Waist circumference	Standing height	Leg fat percentage	Sitting height	BMI	Basal metabolic rate	Whole body water mass	Hip circumference	Arm fat free mass (right)	FVC	FEV1	Albumin	Apolipoprotein A	Apolipoprotein B	Calcium	Cholesterol	Cystatin C	HbA1c	HDL cholesterol	IGF1	LDL	Phosphate	SHBG	Total protein	Triglycerides	Urate	SBP	DBP	WHRadjBMI
South Central England	4.13187	4.15253	2.80635	3.90664	1.10825	381.689	0.236353	12.417	-0.278946	0.283923	-1.23423	3.75037	0.616016	0.301249	-0.0999481	2.1324	-0.21546	-14.197	1.35603	-9.1432	2.0299	-0.107461	23.7082	2.12386	-0.224098	-37.5731	46.6548	11.8002	-0.0190932
Northumberland	11.0183	-3.57439	9.08326	1.29744	4.56196	137.159	-1.94348	16.0648	-0.42162	-0.32898	-1.79195	3.1986	0.510914	0.278493	-0.122468	1.75173	-0.198195	-14.6699	1.20755	-13.04	1.83911	-0.112817	22.2486	1.16598	-0.316978	-14.5297	44.1419	8.55575	-0.00585616
Ireland	8.41043	2.3996	6.15045	3.59626	3.16477	457.794	0.427123	16.5604	-0.240645	-0.0200049	-1.5546	3.54924	0.549828	0.286274	-0.110763	1.8926	-0.198699	-14.3225	1.27295	-10.5329	1.94413	-0.113162	24.3989	1.2098	-0.35728	-37.404	45.3199	9.48396	-0.0228737
Poland	6.88231	4.07333	5.12419	4.19715	2.60078	514.656	0.868675	16.374	-0.206871	0.0248939	-1.49106	3.70982	0.561821	0.295157	-0.107338	1.94785	-0.210273	-14.3155	1.29789	-9.86573	1.98921	-0.109117	24.5756	1.44188	-0.319697	-39.9816	44.4149	9.13667	-0.0290925
India	17.2257	0.284351	13.4736	1.84854	7.97133	776.346	2.13143	17.4936	-0.130873	0.506202	-1.07339	5.25914	0.712593	0.366841	-0.0320967	2.08589	-0.376602	-1.09791	1.68539	-6.60781	1.83801	0.0627763	-17.4799	5.76218	0.0565045	-51.3338	50.1522	20.2235	-0.0177093
China	12.103	0.58461	10.4534	0.420672	5.85664	522.729	-0.0897069	16.8318	-0.154615	-0.33913	-1.86372	3.78439	0.7099	0.391606	-0.0927983	2.72437	-0.235385	-8.00413	1.54102	-10.4693	2.23499	-0.0350276	4.80522	4.50996	0.228716	-47.6516	40.1066	9.85825	-0.0170053
West Africa	16.2568	7.11874	3.91066	-0.484371	9.4814	1543.42	3.40864	26.1967	0.0453142	0.233242	-0.890615	1.77645	0.813754	-0.0548371	-0.0205512	1.01519	-0.055308	-2.02788	1.6071	-10.7942	0.880432	-0.234013	3.22867	0.804664	-0.0400114	-61.3723	37.1556	7.2587	-0.0569207

### Sheet: Mean PGS(PC) in 7 groups
	Waist circumference	Standing height	Leg fat percentage	Sitting height	BMI	Basal metabolic rate	Whole body water mass	Hip circumference	Arm fat free mass (right)	FVC	FEV1	Albumin	Apolipoprotein A	Apolipoprotein B	Calcium	Cholesterol	Cystatin C	HbA1c	HDL cholesterol	IGF1	LDL	Phosphate	SHBG	Total protein	Triglycerides	Urate	SBP	DBP	WHRadjBMI
South Central England	0.581278	0.124499	11.3853	1.15788	-1.28626	477.604	-1.04457	11.1415	-0.247307	-0.447861	-1.39824	3.21797	0.58492	0.141324	-0.111665	1.56423	-0.149383	-12.3616	1.45085	-11.4361	1.36674	-0.151537	27.9758	5.1339	-0.267375	-10.9381	59.8052	9.69834	-0.0476279
Northumberland	3.2383	-0.953052	13.7679	0.823414	-0.182471	485.793	-1.20327	14.0273	-0.248569	-0.634566	-1.59255	3.05515	0.544875	0.107729	-0.131402	1.27484	-0.144076	-13.046	1.39535	-13.0117	1.20676	-0.155232	29.6473	4.08027	-0.509901	-6.06154	58.0061	7.46964	-0.0501595
Ireland	4.60136	-1.27522	14.6081	0.849744	0.631825	578.443	-0.639934	14.9348	-0.181305	-0.564636	-1.57876	3.03476	0.531744	0.120915	-0.121206	1.32068	-0.133135	-12.4543	1.38022	-12.3236	1.26298	-0.161681	28.4086	4.51028	-0.355552	-9.77205	61.1209	9.53639	-0.0538487
Poland	3.61253	0.550247	13.4719	1.49444	-0.100915	612.876	-0.296488	14.966	-0.171487	-0.600706	-1.56397	3.14587	0.544572	0.131716	-0.121451	1.36584	-0.145118	-12.3955	1.40269	-11.7349	1.30006	-0.153444	28.1828	4.53763	-0.371866	-11.3523	59.9426	8.92912	-0.0580019
India	4.20831	0.40745	15.3034	0.0432836	0.590699	589.869	-0.97885	8.02108	-0.14425	0.210742	-1.1854	5.16536	0.813884	0.304003	-0.0333552	2.18694	-0.202076	-1.57093	1.89965	-7.55251	1.5314	-0.00467699	-1.41033	6.06302	-0.212974	-51.0752	63.2675	16.9041	-0.0425211
China	2.67733	-0.612189	15.1722	-0.715963	0.695167	441.78	-1.40873	11.153	-0.167203	-0.628352	-1.73606	3.77919	0.747284	0.274067	-0.0934979	2.39033	-0.137141	-7.42042	1.65636	-10.6562	1.68672	-0.0935581	18.7518	6.20603	-0.00198853	-37.4566	53.7769	8.93708	-0.042996
West Africa	3.52086	5.7166	8.00387	-1.19571	2.83098	1417.35	1.22008	17.2363	0.153789	-0.235427	-1.18075	3.40547	0.711754	0.0379577	-0.00595366	1.57843	0.0372317	-1.5025	1.5836	-9.07162	1.02777	-0.264987	12.0907	2.61878	0.0448568	-57.8743	45.6409	0.754537	-0.0713354
