## Supplementary material for "Leveraging fine-scale population structure reveals conservation in genetic effect sizes between human populations across a range of human phenotypes": Table S7

### Sheet: UKBB_traits
Trait	UKBB field
Sex	31
Age at recruitment	21022
Ethnic background	21000
Country of birth (Non-UK origin)	20115
Country of birth (UK/elsewhere)	1647
genetic principal components	22009
Place of birth in UK east co ordinate	130
Place of birth in UK north co ordinate	129
Townsend deprivation index at recruitment	189
Sitting height	20015
Fluid intelligence score	20016
Speech reception threshold SRT estimate left	20019
Speech reception threshold SRT estimate right	20021
Birth weight	20022
Mean time to correctly identify matches	20023
Home location at assessment east co ordinate rounded	20074
Home location at assessment north co ordinate rounded	20075
Body mass index BMI	21001
Weight	21002
Pulse wave Arterial Stiffness index	21021
Home location east co ordinate rounded	22702
Home location north co ordinate rounded	22704
Body fat percentage	23099
Whole body fat mass	23100
Whole body fat free mass	23101
Whole body water mass	23102
Basal metabolic rate	23105
Leg fat percentage right	23111
Leg fat mass right	23112
Leg fat free mass right	23113
Leg fat percentage left	23115
Leg fat mass left	23116
Leg fat free mass left	23117
Arm fat percentage right	23119
Arm fat mass right	23120
Arm fat free mass right	23121
Arm fat percentage left	23123
Arm fat mass left	23124
Arm fat free mass left	23125
Trunk fat percentage	23127
Trunk fat mass	23128
Trunk fat free mass	23129
Index of Multiple Deprivation England	26410
Income score England	26411
Employment score England	26412
Education score England	26414
Housing score England	26415
Creatinine enzymatic in urine	30510
Potassium in urine	30520
Sodium in urine	30530
Forced vital capacity FVC	3062
Forced expiratory volume in second FEV	3063
Peak expiratory flow PEF	3064
Ankle spacing width	3143
Heel bone mineral density BMD	3148
Ankle spacing width left	4100
Ankle spacing width right	4119
Pulse wave reflection index	4195
Pulse wave peak to peak time	4196
Hand grip strength left	46
Hand grip strength right	47
Waist circumference	48
Hip circumference	49
Standing height	50
Length of time at current address	699
Distance between home and job workplace	796
Age completed full time education	845
Albumin	30600
Alkaline phosphatase	30610
Alanine aminotransferase	30620
Apolipoprotein A	30630
Apolipoprotein B	30640
Aspartate aminotransferase	30650
Direct bilirubin	30660
Urea	30670
Calcium	30680
Cholesterol	30690
Creatinine	30700
C reactive protein	30700
Cystatin C	30720
Gamma glutamyltransferase	30730
Glucose	30740
Glycated haemoglobin HbA1c	30750
HDL cholesterol	30760
IGF 1	30770
LDL direct	30780
Lipoprotein A	30790
Phosphate	30810
SHBG	30830
Total bilirubin	30840
Testosterone	30850
Total protein	30860
Triglycerides	30870
Urate	30880
Vitamin D	30890
Urine Microalbumin	30500
Urine Creatine	30510
Urine Potassium	30520
Urine Sodium	20530
Systolic blood pressure(SBP)	4080, 93, 6153,6177
Disastolic blood pressure(DBP)	4079,94,6153,6177
Pulse pressure	4079,4080,93,94,6153,6177
Estimated glomerular filtration rate(eGFR)	30700,
Waist hip ratio adjusted for BMI (WHRadjBMI)	48,49,15
Education Attainment (EA)	6138
