## Supplementary material for "Leveraging fine-scale population structure reveals conservation in genetic effect sizes between human populations across a range of human phenotypes": Table S8

### Sheet: Traits_categories_map
category	traits
Anthropometric	Impedance of leg (right)
Anthropometric	Impedance of leg (left)
Anthropometric	Impedance of whole body
Anthropometric	Trunk fat percentage
Anthropometric	Impedance of arm (left)
Anthropometric	Trunk fat mass
Anthropometric	Impedance of arm (right)
Anthropometric	Body mass index (BMI)
Anthropometric	Body fat percentage
Anthropometric	Comparative height size at age 10
Anthropometric	Leg fat percentage (right)
Anthropometric	Leg fat percentage (left)
Anthropometric	Trunk predicted mass
Anthropometric	Trunk fat free mass
Anthropometric	Forced expiratory volume in 1-second (FEV1)
Anthropometric	Whole body fat mass
Anthropometric	Forced expiratory volume in 1-second (FEV1)	Best measure
Anthropometric	Hip circumference
Anthropometric	Leg fat mass (right)
Anthropometric	Leg fat mass (left)
Anthropometric	Weight
Anthropometric	Forced vital capacity (FVC)
Anthropometric	Waist circumference
Anthropometric	Sitting height
Anthropometric	Arm fat mass (left)
Anthropometric	Arm fat mass (right)
Anthropometric	Arm fat percentage (left)
Anthropometric	Arm fat percentage (right)
Anthropometric	Extreme height
Anthropometric	Basic metabolic rate
Anthropometric	Comparative height size at age 10
Anthropometric	Arm fat-free mass (right)
Anthropometric	Arm fat-free mass (left)
Anthropometric	Arm predicted mass (left)
Anthropometric	Arm predicted mass (right)
Anthropometric	Ankle spacing width
Anthropometric	Heel bone mineral density (BMD) T-score automated
Anthropometric	Heel quantitative ultrasound index (QUI)	direct entry
Anthropometric	Heel bone mineral density (BMD)
Anthropometric	Heel Broadband ultrasound attenuation	direct entry
Anthropometric	Operation code: inguinal/femoral hernia repair
Anthropometric	Peak expiratory flow (PEF)
Cognitive	Mood swing
Cognitive	Sleeplessness / insomnia
Cognitive	Miserableness
Cognitive	Irritability
Cognitive	Worrier / anxious feelings
Cognitive	Tense / 'highly strung'
Cognitive	Ever highly irritable/argumentative for 2 days
Cognitive	Fed up feeling
Cognitive	Schizophrenia
Lipids	HDL cholesterol
Lipids	Apolipoprotein A
Lipids	Apolipoprotein B
Lipids	HbA1c
Lipids	LDL cholesterol
Lipids	Sodium in urine
Lipids	Triglycerides
Education	Qualifications: College or University degree
Education	Years of schooling
Education	Qualifications: A levels/AS levels or equivalent
Education	Fluid intelligence score
Education	Qualifications: None of the above
Education	Age completed full time education
Education	Qualifications: NVQ or HND or HNC or equivalent
Education	Qualifications: Other professional qualifications eg: nursing	teaching
Education	Qualifications: O levels/GCSEs or equivalent
Autoimmune	Psoriasis
Autoimmune	Inflammatory bowel disease
Autoimmune	Multiple sclerosis
Autoimmune	Non-cancer illness code	self-reported: hypothyroidism/myxoedema
Autoimmune	Treatment/medication code: levothyroxine sodium
Autoimmune	Diagnoses - secondary ICD10: E03.9 Hypothyroidism	unspecified
Autoimmune	Non-cancer illness code	self-reported: rheumatoid arthritis
Autoimmune	Non-cancer illness code	self-reported: psoriasis
Autoimmune	Non-cancer illness code	self-reported: hyperthyroidism/thyrotoxicosis
Autoimmune	Non-cancer illness code	self-reported: multiple sclerosis
Autoimmune	Non-cancer illness code	self-reported:ulcerative colitis
Autoimmune	Diagnoses - main ICD10: K51.9 Ulcerative colitis	unspecified
Autoimmune	Diagnoses - main ICD10: K51 Ulcerative colitis
Autoimmune	Primary sclerosing cholangitis
Autoimmune	Non-cancer illness code	self-reported: ankylosing spondylitis
Population density	Home area population density - urban or rural: Scotland - Large Urban Area
Population density	Nitrogen oxides air pollution; 2010
Allergy	Blood clot	DVT	bronchitis	emphysema	asthma	rhinitis	eczema	allergy diagnosed by doctor: Hayfever	allergic rhinitis or eczema
Allergy	Non-cancer illness code	self-reported: asthma
Allergy	Doctor diagnosed hayfever or allergic rhinitis
Allergy	Age hay fever	rhinitis or eczema diagnosed
Allergy	Age hayfever or allergic rhinitis diagnosed by doctor
Allergy	Age asthma diagnosed
Allergy	Treatment/medication code: rhinocort 50micrograms nasal spray
Socioeconomics	Townsend deprivation index at recruitment
Socioeconomics	Average total household income before tax
Socioeconomics	Current employment status: Unable to work because of sickness or disability
Socioeconomics	Attendance/disability/mobility allowance: Disability living allowance
Socioeconomics	Job involves heavy manual or physical work
Socioeconomics	Job involves mainly walking or standing
Socioeconomics	Leisure/social activities: Adult education class
Socioeconomics	Attendance/disability/mobility allowance: None of the above
Socioeconomics	Job involves heavy manual or physical work
Socioeconomics	Attendance/disability/mobility allowance: Blue badge
Socioeconomics	Number of vehicles in household
Blood pressure	Systolic blood pressure
Blood pressure	Systolic blood pressure	automated reading
Blood pressure	Illnesses of siblings: High blood pressure
Blood pressure	Diastolic blood pressure
Blood pressure	Diastolic blood pressure	automated reading
Blood pressure	Pulse rate
Blood pressure	Pulse rate	automated reading
Blood pressure	Non-cancer illness code	self-reported: hypertension
Blood pressure	Vascular/heart problems diagnosed by doctor: High blood pressure
Blood counts	Eosinophil cell count
Blood counts	Lymphocyte cell count
Blood counts	Monocyte cell count
Blood counts	White blood cell count
Blood counts	Neutrophil cell count
Blood counts	Basophil cell count
Blood counts	Platelet count
Other medical	Overall health rating
Other medical	Age at menopause (last menstrual period)
Other medical	Leg pain on walking
Other medical	Operation code: hysterectomy
Other medical	Pain type(s) experienced in last month: Knee pain
Other medical	Age started oral contraceptive pill
Other medical	Why stopped smoking: Health precaution
Other medical	Pain type(s) experienced in last month: None of the above
Other medical	Crohn's disease
Other medical	Treatment speciality of consultant (recoded): Trauma & orthopaedics
Other medical	Treatment/medication code: ventolin 100micrograms inhaler
Other medical	Treatment speciality of consultant (recoded): General medicine
Other medical	Illnesses of mother: Chronic bronchitis/emphysema
Other medical	Childhood sunburn occasions
Other medical	Methods of admission to hospital (recoded): Emergency admission: A&E
Other medical	Age started hormone-replacement therapy (HRT)
Other medical	Number of treatments/medications taken
Other medical	Mouth/teeth dental problems: Dentures
Other medical	Wheeze or whistling in the chest in last year
Other medical	Anorexia Nervosa
Other medical	Diagnoses - main ICD10: K40.9 Unilateral or unspecified inguinal hernia	without obstruction or gangrene
Other medical	ADHD
Other medical	Underlying (primary) cause of death: ICD10: E85.4 Organ-limited amyloidosis
Other medical	Methods of discharge from hospital (recoded): Discharged on clinical advice/consent: From inpatient/daycase care
Other medical	Breast cancer (Combined Oncoarray; iCOGS; GWAS meta analysis)
Other medical	Methods of discharge from hospital (recoded): Discharged on clinical advice/consent: Transfer within provider
Other medical	Methods of discharge from hospital (recoded): Discharged on clinical advice/consent: Transfer within provider
Other medical	ER+ Breast cancer (Combined Oncoarray; iCOGS; GWAS meta analysis)
Other medical	Destinations on discharge from hospital (recoded): Transfer within NHS provider
Other medical	PCT where patients GP was registered: BERKSHIRE WEST PCT
Other medical	PCT responsible for patient data: BRISTOL PCT
Other medical	Methods of admission to hospital (recoded): Transfer: Planned
Other medical	PCT responsible for patient data: BERKSHIRE WEST PCT
Other medical	Sources of admission to hospital (recoded): Usual Place of residence: Living with relatives
Other medical	PCT where patients GP was registered: SUTTON AND MERTON PCT
Other medical	Interpolated Age of participant when non-cancer illness first diagnosed
Other medical	PCT where patients GP was registered: SOUTH GLOUCESTERSHIRE PCT
Other medical	Breast cancer (Oncoarray)
Other medical	PCT where patients GP was registered: NORTH SOMERSET PCT
Other medical	PCT responsible for patient data: BERKSHIRE WEST PCT
Other medical	Operative procedures - secondary OPCS: Y90.3 Scanning NEC
Other medical	Illnesses of mother: Breast cancer
Other medical	Operative procedures - main OPCS: X55.8 Other specified other operations on unspecified organ
Other medical	Treatment/medication code: insulin product
Other medical	Treatment/medication code: insulin product
Other medical	Non-cancer illness code	self-reported: malabsorption/coeliac disease
Other medical	Diagnoses - secondary ICD10: E10.9 Without complications
Other medical	Medication for cholesterol	blood pressure or diabetes: Insulin
Other medical	Medication for cholesterol	blood pressure or diabetes Insulin
Other medical	Age diabetes diagnosed
Other medical	Treatment/medication code: methotrexate
Other medical	Eye problems/disorders: Diabetes related eye disease
Other medical	Operative procedures - main OPCS: E08.1 Polypectomy of internal nose
Other medical	Non-cancer illness code	self-reported: nasal polyps
Other medical	Treatment/medication code: folic acid product
Other medical	Medication for pain relief	constipation	heartburn: None of the above
Other medical	Mouth/teeth dental problems: Dentures
Other medical	Main speciality of consultant (recoded): Urology
Other medical	Operative procedures - main OPCS: M45.9 Unspecified diagnostic endoscopic examination of bladder
Other medical	Diagnoses - main ICD10: R31 Unspecified haematuria
Other medical	Mouth/teeth dental problems: Mouth ulcers
Other medical	Hearing difficulty/problems with background noise
Other medical	Diagnoses - main ICD10: I30 Acute pericarditis
Other medical	Treatment/medication code: rhinocort 50micrograms nasal spray
Lifestyle	Time spent watching television (TV)
Lifestyle	Age first had sexual intercourse
Lifestyle	Drive faster than motorway speed limit
Lifestyle	Age at first live birth
Lifestyle	Length of mobile phone use
Lifestyle	Alcohol usually taken with meals
Lifestyle	Usual walking pace
Lifestyle	Usual walking pace
Lifestyle	Alcohol intake versus 10 years previously
Lifestyle	Alcohol intake frequency
Lifestyle	Time spend outdoors in summer
Lifestyle	Cheese intake
Lifestyle	Number of children
Lifestyle	Types of transport used (excluding work): Cycle
Lifestyle	Types of physical activity in last 4 weeks: Other exercises (eg: swimming	cycling	keep fit	bowling)
Lifestyle	Time spent using computer
Lifestyle	Average weekly beer plus cider intake
Lifestyle	Number of days/week walked 10+ minutes
Lifestyle	Duration of walks
Lifestyle	Salt added to food
Lifestyle	Smoking initiation
Lifestyle	Lifetime number of sexual partners
Lifestyle	Length of mobile phone use
Lifestyle	Frequency of stair climbing in last 4 weeks
Lifestyle	Cereal intake
Lifestyle	Time spent outdoors in winter
Lifestyle	Mineral and other dietary supplements: Glucosamine
Lifestyle	Treatment/medication code: omacor 1g capsule
Lifestyle	Treatment/medication code: rhinocort 50micrograms nasal spray
Lifestyle	Operation code: thyroidectomy/partial thyroidectomy
Lifestyle	Never eat eggs	dairy	wheat	sugar: Wheat products
Lifestyle	Type of special diet followed: Gluten-free
Lifestyle	Dried fruit intake
Lifestyle	Mineral and other dietary supplements: Zinc
