## Supplementary material for "Leveraging fine-scale population structure reveals conservation in genetic effect sizes between human populations across a range of human phenotypes": Table S1

### Sheet: Sheet1
Name of UK region	Abbreviation
Anglia	ANG
South Central England	SC_ENG
Central England	C_ENG
North Central England	NC_ENG
South England	S_ENG
North Yorkshire	N_YORKS
South Yorkshire	S_YORKS
Orkney	ORK
Northumberland	NORTHD
Lincolnshire	LIN
Cumbria	CUMB
Devon	DEV
Cornwall	CORN
Corwall-Tip	CORN_TIP
Merseyside	MSY
South East Wales	SE_WAL
South West Wales	SW_WAL
North West Wales	NW_WAL
North West Scotland	NW_SCT
North East Scotland	NE_SCT
North Ireland and South Scotland	NOI&S_SCT
Ireland	IRL
Abbreviation of UK and Republic of Ireland regions predefined in the pipeline.
