## Supplementary material for "Leveraging fine-scale population structure reveals conservation in genetic effect sizes between human populations across a range of human phenotypes": Table S4

### Sheet: 15_84311431_TA_T
15_84311431_TA_T	Estimate	Std. Error	t value	Pr(>|t|)
(Intercept)	0.404879	0.00795513	50.8954	0
PC1	-0.00113426	0.000638692	-1.7759	0.0757496
PC2	0.00256507	0.000663006	3.86884	0.000109374
PC3	-0.00280601	0.000642606	-4.36661	1.26226e-05
PC4	-0.000646722	0.000489745	-1.32053	0.18666
PC5	0.000577785	0.000211774	2.7283	0.00636643
PC6	1.97741e-05	0.000613594	0.0322266	0.974291
PC7	0.000239054	0.000550777	0.434031	0.664266
PC8	0.00278944	0.000552334	5.05028	4.41386e-07
PC9	-0.000642951	0.000222325	-2.89194	0.00382898
PC10	0.00238729	0.000530619	4.49906	6.82767e-06
PC11	0.00126237	0.000394965	3.19615	0.00139288
PC12	-0.00163954	0.000529133	-3.09855	0.00194488
PC13	-0.000382808	0.000605578	-0.632136	0.527299
PC14	0.0011689	0.00031681	3.68958	0.000224655
PC15	0.00366878	0.000561411	6.53492	6.37328e-11
PC16	-0.00194278	0.000331246	-5.86509	4.49307e-09
PC17	0.00591749	0.000490354	12.0678	1.58697e-33
PC18	0.00192284	0.000331438	5.80149	6.57841e-09
PC19	0.000516866	0.000337501	1.53145	0.125659
PC20	-0.0295665	0.000339661	-87.0469	0

### Sheet: rs28363946
rs28363946	Estimate	Std. Error	t value	Pr(>|t|)
(Intercept)	1.7053	0.00698106	244.275	0
PC1	0.000538538	0.000560487	0.96084	0.336633
PC2	-0.00033884	0.000581824	-0.582375	0.560315
PC3	0.00118089	0.000563922	2.09407	0.0362546
PC4	0.000726661	0.000429778	1.69078	0.0908796
PC5	-0.0012485	0.000185844	-6.71803	1.84485e-11
PC6	0.00098125	0.000538462	1.82232	0.0684075
PC7	0.00124513	0.000483337	2.57612	0.00999202
PC8	-0.00233106	0.000484704	-4.80925	1.51559e-06
PC9	-0.000641562	0.000195103	-3.28833	0.00100793
PC10	-0.000228324	0.000465647	-0.490337	0.623896
PC11	-0.000994051	0.000346603	-2.86798	0.00413126
PC12	0.00144041	0.000464344	3.10205	0.00192204
PC13	-0.0013623	0.000531428	-2.56347	0.0103635
PC14	-0.000275045	0.000278018	-0.989306	0.322514
PC15	-0.00228383	0.000492669	-4.63563	3.5599e-06
PC16	0.00144681	0.000290686	4.97721	6.45391e-07
PC17	-0.00363965	0.000430312	-8.45817	2.72645e-17
PC18	-0.000933641	0.000290855	-3.20999	0.00132753
PC19	-0.000180089	0.000296175	-0.608047	0.543156
PC20	0.0157958	0.000298071	52.9935	0

### Sheet: rs4843158
rs4843158	Estimate	Std. Error	t value	Pr(>|t|)
(Intercept)	0.589905	0.0089228	66.1121	0
PC1	-0.00229017	0.000716383	-3.19686	0.00138945
PC2	0.00379252	0.000743655	5.09983	3.4013e-07
PC3	-0.00235964	0.000720773	-3.27377	0.00106135
PC4	-0.00167225	0.000549318	-3.04422	0.00233298
PC5	0.000632062	0.000237535	2.66092	0.00779309
PC6	-0.000217615	0.000688232	-0.316194	0.751856
PC7	0.000475979	0.000617774	0.770474	0.441019
PC8	0.00328468	0.000619521	5.30197	1.1463e-07
PC9	0.000939378	0.000249369	3.76701	0.000165239
PC10	0.00117941	0.000595164	1.98166	0.0475179
PC11	0.000595483	0.000443009	1.34418	0.178891
PC12	-0.00194312	0.000593498	-3.27402	0.00106041
PC13	0.00212589	0.000679241	3.12979	0.00174944
PC14	0.00215155	0.000355347	6.05479	1.4075e-09
PC15	0.0040772	0.000629702	6.47481	9.50562e-11
PC16	-0.00327309	0.000371539	-8.80955	1.26213e-18
PC17	0.0082333	0.00055	14.9696	1.20309e-50
PC18	0.00321286	0.000371755	8.64243	5.52591e-18
PC19	-0.000624698	0.000378555	-1.65022	0.098899
PC20	-0.0476936	0.000380978	-125.187	0

### Sheet: rs4125566
rs4125566	Estimate	Std. Error	t value	Pr(>|t|)
(Intercept)	1.546	0.00815621	189.55	0
PC1	0.000307784	0.000654836	0.470017	0.638343
PC2	-0.0012841	0.000679765	-1.88903	0.058888
PC3	0.000927466	0.000658849	1.40771	0.159219
PC4	0.000154589	0.000502124	0.30787	0.758182
PC5	-0.00119637	0.000217127	-5.50998	3.59125e-08
PC6	0.00162634	0.000629104	2.58517	0.00973358
PC7	0.00195756	0.000564699	3.46655	0.000527251
PC8	-0.00354742	0.000566296	-6.26425	3.75062e-10
PC9	-6.00627e-05	0.000227945	-0.263496	0.792168
PC10	-0.000242606	0.000544031	-0.445941	0.65564
PC11	-0.00105723	0.000404948	-2.61078	0.00903394
PC12	0.00197339	0.000542508	3.63753	0.000275307
PC13	-0.0009759	0.000620885	-1.57179	0.116001
PC14	-0.000673971	0.000324818	-2.07492	0.0379947
PC15	-0.00275458	0.000575602	-4.78557	1.70572e-06
PC16	0.00138867	0.000339619	4.08892	4.33478e-05
PC17	-0.0044649	0.000502748	-8.881	6.65705e-19
PC18	-0.00160004	0.000339816	-4.70855	2.49579e-06
PC19	0.000839687	0.000346032	2.42662	0.0152407
PC20	0.0238735	0.000348247	68.5535	0

### Sheet: rs35641144
rs35641144	Estimate	Std. Error	t value	Pr(>|t|)
(Intercept)	1.70264	0.0070447	241.691	0
PC1	0.00072602	0.0005656	1.28364	0.199267
PC2	-0.0005631	0.00058713	-0.958998	0.33756
PC3	0.00151451	0.00056906	2.66141	0.00778188
PC4	0.00053408	0.0004337	1.23145	0.218154
PC5	-0.0012975	0.00018754	-6.91872	4.57e-12
PC6	0.00118911	0.00054337	2.18839	0.0286419
PC7	0.00107567	0.00048774	2.20541	0.0274263
PC8	-0.0027381	0.00048912	-5.59806	2.17e-08
PC9	-0.0005442	0.00019688	-2.76401	0.00570995
PC10	-0.0004128	0.00046989	-0.878456	0.379697
PC11	-0.0010763	0.00034976	-3.07715	0.00209006
PC12	0.00150179	0.00046858	3.20499	0.00135077
PC13	-0.0014943	0.00053627	-2.78639	0.00533009
PC14	-0.0005338	0.00028055	-1.90281	0.0570666
PC15	-0.0025623	0.00049716	-5.15391	2.55e-07
PC16	0.00175232	0.00029334	5.97375	2.32e-09
PC17	-0.0039867	0.00043424	-9.18091	4.3e-20
PC18	-0.0012477	0.00029351	-4.25115	2.13e-05
PC19	-0.0001298	0.00029888	-0.434331	0.664049
PC20	0.0170497	0.00030079	56.6834	0
